# Long-read direct RNA sequencing reveals epigenetic regulation of chimeric gene-transposon transcripts in *Arabidopsis thaliana*

**DOI:** 10.1101/2022.09.21.507229

**Authors:** Jérémy Berthelier, Leonardo Furci, Shuta Asai, Munissa Sadykova, Tomoe Shimazaki, Ken Shirasu, Hidetoshi Saze

## Abstract

Transposable elements (TEs) are accumulated in both intergenic and intragenic regions in plant genomes. Intragenic TEs often act as regulatory elements of associated genes and are also co-transcribed with genes, generating chimeric TE-gene transcripts. Despite the potential impact on mRNA regulation and gene function, the prevalence and transcriptional regulation of TE-gene transcripts are poorly understood. By long-read direct RNA sequencing and a dedicated bioinformatics pipeline, “ParasiTE”, we investigated the transcription and RNA processing of TE-gene transcripts in *Arabidopsis thaliana*. We identified a global production of TE-gene transcripts in thousands of *A. thaliana* gene loci, with TE sequences often being associated with alternative transcription start sites or transcription termination sites. The epigenetic state of intragenic TEs affects RNAPII elongation and usage of alternative poly(A) signals within TE sequences, regulating alternative TE-gene isoform production. Co-transcription and inclusion of TE-derived sequences into gene transcripts impact regulation of RNA stability and environmental responses of some loci. Our study provides novel insights into TE-gene interactions that contributes to mRNA regulation, transcriptome diversity, and environmental responses in plants.
