## Supplementary Data 1 for "Long-read direct RNA sequencing reveals epigenetic regulation of chimeric gene-transposon transcripts in *Arabidopsis thaliana*"

### Sheet: Suppl. Data 1
Supplementary Data 1.	Properties of the ONT sequencing data.

### Sheet: ONT DRS
Supplementary Data 1a	Properties of the Direct RNA Sequencing data from ONT.
Genotypes	Bio replicate	Runs	Total reads basecalled	Total reads basecalled Q>=7	N50 length basecalled Q>=7	Total reads basecalled Q>=7 per biological replicate	Total reads basecalled Q>7 per genotypes
Col-0	sample1	flowcell 1	1743029	1741408	1212	1741408	2944409
Col-0	sample2	flowcell 2	1204000	1203001	1185	1203001
met1	sample1	flowcell 3	1535890	1534353	1092	1534353	4131980
met1	sample2	flowcell 4	1507577	1506216	1069	1506216
met1	sample 3	flowcell 5	892742	792676	1140	1091411
met1	sample 3	flowcell 5 restart after cleaning	397202	298735	1061
ddm1	sample 1	flowcell 6	315591	315408	1233	1852652	5234449
ddm1	sample 1	flowcell 7	1538252	1537244	1286
ddm1	sample 2	flowcell 8	1264429	1263223	1234	1263223
ddm1	sample 3	flowcell 9	1908663	1680554	1026	2118574
ddm1	sample 3	flowcell 9 restart after cleaning	526843	438020	1000
suvh456	sample 1	flowcell 10	1263621	1262539	1058	1262539	3377449
suvh456	sample 2	flowcell 11	779364	778908	1079	778908
suvh456	sample 3	flowcell 12	696228	638630	1144	1336002
suvh456	sample 3	flowcell 12 restart after cleaning	327140	281872	1146
suvh456	sample 3	flowcell 13	472878	415500	1214
ibm1	sample 1	flowcell 14	785533	784667	1073	784667	4133289
ibm1	sample 2	flowcell 15	292604	292306	1077	1445532
ibm1	sample 2	flowcell 16	1155844	1153226	1105
ibm1	sample 3	flowcell 17	1343261	1171324	1114	1903090
ibm1	sample 3	flowcell 18	860341	731766	1058
ibm2	sample 1	flowcell 19	1150249	1148304	1047	1148304	3476289
ibm2	sample 2	flowcell 20	949049	947153	1049	947153
ibm2	sample 3	flowcell 21	941119	815012	1114	1380832
ibm2	sample 3	flowcell 22	635384	565820	1082
edm2	sample 1	flowcell 23	1232000	1231109	1225	1231109	3725325
edm2	sample 2	flowcell 24	1221262	1220184	1254	1220184
edm2	sample 3	flowcell 25	595910	500526	1029	1274032
edm2	sample 3	flowcell 25 restart after cleaning	99964	86851	1044
edm2	sample 3	flowcell 26	686888	597682	942
edm2	sample 3	flowcell 26 restart after cleaning	103157	88973	1110

### Sheet: ONT DNA
Supplementary Data 1b	Properties of the DNA Sequencing data from ONT.
Genotypes	Runs	Total reads basecalled	Total reads basecalled Q>=7	N50 length basecalled Q>=7
Col-0	flowcell A	2891554	2680590	24862
met1	flowcell B	2152705	1988885	26794
ddm1	flowcell C	2406962	2265759	22578
