## Supplementary Data 3 for "Long-read direct RNA sequencing reveals epigenetic regulation of chimeric gene-transposon transcripts in *Arabidopsis thaliana*"

### Sheet: Suppl. Data 3
Supplementary Data 3.	Enrichment analysis of A. thaliana TE Superfamilies in altTE-Gi events and three TE families in TE-IR events.
	a) Enrichment analysis of TE superfamilies in altTE-Gi events using DRS-AtRTD3.
	b) Enrichment analysis of TE familly among DTM in TE-IR events using DRS-AtRTD3.
	c) Enrichment analysis of TE familly among DTH in TE-IR events using DRS-AtRTD3.
	d) Enrichment analysis of TE familly among DTC in TE-IR events using DRS-AtRTD3.
	e, f, g) Manual extraction of splicing site motifs bear by TEs belonging to TE families found over-enriched in TE-IR events.

### Sheet: a) TE superfamilies
	TE-ES	TE-IR	TE-A3SS	TE-A5SS	TE-AS	TE-AS proportion	TE number (length ≥ 200 bp)	TE proportion		TE-ES				TE-IR				TE-A3SS				TE-A5SS
	60	408	142	92	702		18881	18881		Expected	Direction	Fold	Hypergeometric p-value	Expected	Direction	Fold	Hypergeometric p-value	Expected	Direction	Fold	Hypergeometric p-value	Expected	Direction	Fold	Hypergeometric p-value
RLC	5	30	7	4	46	6.55271	1017	5.38637		3.23182	enriched	1.54712	0.220916	21.9764	enriched	1.3651	0.0525193	7.64864	de-enriched	-1.09266	0.500047	4.95546	de-enriched	-1.23886	0.443248
RLG	4	51	14	9	78	11.1111	2906	15.3911		9.23468	de-enriched	-2.30867	0.0355729	62.7958	de-enriched	-1.23129	0.0557385	21.8554	de-enriched	-1.5611	0.0374994	14.1598	de-enriched	-1.57332	0.0831647
RIX	3	19	8	5	35	4.98575	936	4.95736		2.97442	enriched	1.0086	0.577001	20.226	de-enriched	-1.06453	0.44639	7.03946	enriched	1.13645	0.407278	4.56078	enriched	1.0963	0.482315
RSX	0	1	0	0	1	0.14245	113	0.598485		0.359091	de-enriched	#DIV/0!	0.697163	2.44182	de-enriched	-2.44182	0.295193	0.849849	de-enriched	#DIV/0!	0.425024	0.550606	de-enriched	#DIV/0!	0.574877
DTX	3	11	4	2	20	2.849	901	4.77199		2.8632	enriched	1.04778	0.550729	19.4697	de-enriched	-1.76998	0.0238951	6.77623	de-enriched	-1.69406	0.186598	4.39023	de-enriched	-2.19512	0.17869
DTT	1	11	2	1	15	2.13675	397	2.10264		1.26159	de-enriched	-1.26159	0.639366	8.57878	enriched	1.28223	0.241906	2.98575	de-enriched	-1.49288	0.423202	1.93443	de-enriched	-1.93443	0.420638
DTA	2	13	7	6	28	3.9886	585	3.09835		1.85901	enriched	1.07584	0.558795	12.6413	enriched	1.02838	0.498867	4.39966	enriched	1.59103	0.152406	2.85048	enriched	2.10491	0.0660578
DTM	19	108	48	26	201	28.6325	3136	16.6093		9.96557	enriched	1.90656	0.0029672	67.7659	enriched	1.59372	2.43229e-07	23.5852	enriched	2.03518	4.14234e-07	15.2805	enriched	1.70151	0.00347095
DTH	3	11	6	4	24	3.4188	256	1.35586		0.813516	enriched	3.6877	0.047917	5.53191	enriched	1.98846	0.023904	1.92532	enriched	3.11636	0.0129901	1.24739	enriched	3.20669	0.0365222
DTC	0	27	7	7	41	5.84046	568	3.00832		1.80499	de-enriched	#DIV/0!	0.159516	12.2739	enriched	2.19979	0.000118577	4.27181	enriched	1.63865	0.136957	2.76765	enriched	2.52922	0.0209193
DHH	20	118	37	28	203	28.9174	7938	42.0423		25.2254	de-enriched	-1.26127	0.107014	171.532	de-enriched	-1.45366	2.06869e-08	59.7	de-enriched	-1.61351	5.12005e-05	38.6789	de-enriched	-1.38139	0.0144849
TXX	0	8	2	0	10	1.4245	128	0.67793		0.406758	de-enriched	#DIV/0!	0.664457	2.76596	enriched	2.89231	0.00668819	0.962661	enriched	2.07757	0.250397	0.623696	de-enriched	#DIV/0!	0.534012
	60	408	142	92	702
	TE-ATSS	TE-ATTS	TE-AFE	TE-ALE	TE-ATP	TE-ATP proportion	TE number (length ≥ 200 bp)	TE proportion		TE-ATSS				TE-ATTS				TE-AFE				TE-ALE
ALL	538	599	123	93	1353		18881	18881		Expected	Direction	Fold	Hypergeometric p-value	Expected	Direction	Fold	Hypergeometric p-value	Expected	Direction	Fold	Hypergeometric p-value	Expected	Direction	Fold	Hypergeometric p-value
RLC	33	41	9	12	95	7.02143	1017	5.38637		28.9787	enriched	1.13877	0.242929	32.2643	enriched	1.27075	0.0686171	6.62523	enriched	1.35844	0.218201	5.00932	enriched	2.39553	0.00415309
RLG	43	34	3	4	84	6.20843	2906	15.3911		82.8043	de-enriched	-1.92568	1.39321e-07	92.1929	de-enriched	-2.71156	5.84982e-14	18.9311	de-enriched	-6.31036	2.3468e-06	14.3138	de-enriched	-3.57844	0.000719296
RIX	22	30	6	6	64	4.73023	936	4.95736		26.6706	de-enriched	-1.2123	0.202586	29.6946	enriched	1.01028	0.504076	6.09756	de-enriched	-1.01626	0.590242	4.61035	enriched	1.30142	0.314062
RSX	3	3	1	0	7	0.517369	113	0.598485		3.21985	de-enriched	-1.07328	0.597277	3.58493	de-enriched	-1.19498	0.516056	0.736137	enriched	1.35844	0.523245	0.556591	de-enriched	#DIV/0!	0.571419
DTX	11	21	2	3	37	2.73466	901	4.77199		25.6733	de-enriched	-2.33394	0.000670386	28.5842	de-enriched	-1.36115	0.0793409	5.86955	de-enriched	-2.93478	0.062957	4.43795	de-enriched	-1.47932	0.346207
DTT	4	15	2	0	21	1.55211	397	2.10264		11.3122	de-enriched	-2.82805	0.0107608	12.5948	enriched	1.19096	0.280457	2.58625	de-enriched	-1.29313	0.519848	1.95546	de-enriched	#DIV/0!	0.137905
DTA	8	15	4	3	30	2.21729	585	3.09835		16.6691	de-enriched	-2.08364	0.0130688	18.5591	de-enriched	-1.23728	0.236739	3.81097	enriched	1.0496	0.531894	2.88147	enriched	1.04114	0.553464
DTM	98	90	26	12	226	16.7036	3136	16.6093		89.358	enriched	1.09671	0.168992	99.4896	de-enriched	-1.10544	0.157868	20.4294	enriched	1.27267	0.110991	15.4466	de-enriched	-1.28722	0.208069
DTH	13	16	3	3	35	2.58684	256	1.35586		7.29453	enriched	1.78216	0.0324491	8.1216	enriched	1.97005	0.00789285	1.66771	enriched	1.79888	0.233376	1.26095	enriched	2.37916	0.132427
DTC	23	13	3	3	42	3.10421	568	3.00832		16.1847	enriched	1.42109	0.0585191	18.0198	de-enriched	-1.38614	0.133681	3.70023	de-enriched	-1.23341	0.491409	2.79773	enriched	1.0723	0.533373
DHH	273	315	63	47	698	51.5891	7938	42.0423		226.187	enriched	1.20696	2.26555e-05	251.833	enriched	1.25083	8.27411e-08	51.712	enriched	1.21829	0.0245866	39.0993	enriched	1.20207	0.0602485
TXX	7	6	1	0	14	1.03474	128	0.67793		3.64726	enriched	1.91925	0.0736605	4.0608	enriched	1.47754	0.221479	0.833854	enriched	1.19925	0.568038	0.630475	de-enriched	#DIV/0!	0.530374
	538	599	123	93	1353
											Statistically over-enriched
											Statistically under-enriched

### Sheet: b) IR-DTM
TE Superfamily	Family	Number of TEs belonging to this familly	Number TEs involved in IR events	Expected number of TEs involved in IR events	Direction	Fold change	Hypergeometric p-value
DTM	VANDAL17	137	20	4.71811	enriched	4.23898	1.83199e-08
DTM	ATMU6N1	24	11	0.826531	enriched	13.3086	8.33021e-11
DTM	ATMU10	58	4	1.99745	enriched	2.00255	0.137449
DTM	VANDAL4	69	4	2.37628	enriched	1.68331	0.212464
DTM	VANDAL21	45	3	1.54974	enriched	1.9358	0.200767
DTM	VANDAL6	52	3	1.79082	enriched	1.67521	0.265339
DTM	ATMU5	17	3	0.585459	enriched	5.12418	0.0189963
DTM	VANDAL14	10	1	0.344388	enriched	2.9037	0.295995
DTM	VANDAL5A	28	1	0.964286	enriched	1.03704	0.626787
DTM	ATMU9	10	1	0.344388	enriched	2.9037	0.295995
DTM	ATMU3	8	1	0.27551	enriched	3.62963	0.244734
DTM	ATMU8	5	1	0.172194	enriched	5.80741	0.160831
DTM	VANDAL18NB	12	1	0.413265	enriched	2.41975	0.343808
DTM	LIMPET1	44	2	1.51531	enriched	1.31987	0.451441
DTM	VANDAL18NA	13	1	0.447704	enriched	2.23362	0.366493
DTM	VANDAL20	23	3	0.792092	enriched	3.78744	0.0426356
DTM	VANDAL18	11	1	0.378827	enriched	2.63973	0.320318
DTM	ATDNA1T9A	18	3	0.619898	enriched	4.83951	0.022235
DTM	ATDNAI26T9	11	1	0.378827	enriched	2.63973	0.320318
DTM	ATDNAI27T9C	37	3	1.27423	enriched	2.35435	0.133022
DTM	BOMZH1	24	1	0.826531	enriched	1.20988	0.570122
DTM	BRODYAGA1A	364	11	12.5357	de-enriched	-1	0.388647
DTM	BRODYAGA2	294	8	10.125	de-enriched	-1	0.303315
DTM	ARNOLDY2	166	2	5.71684	de-enriched	-1	0.0672284
DTM	BRODYAGA1	134	2	4.6148	de-enriched	-1	0.150375
DTM	VANDAL3	131	2	4.51148	de-enriched	-1	0.161527
DTM	VANDAL5	54	1	1.85969	de-enriched	-1	0.438834
DTM	VANDAL1	31	1	1.0676	de-enriched	-1	0.710445
DTM	VANDAL22	21	0	0.723214	de-enriched	-1	0.477897
DTM	VANDAL8	53	1	1.82526	de-enriched	-1	0.449088
DTM	ATMU1	42	1	1.44643	de-enriched	-1	0.572291
DTM	ATMU2	34	1	1.17092	de-enriched	-1	0.671825
DTM	ATMU6	12	0	0.413265	de-enriched	-1	0.656192
DTM	AT9TSD1	36	1	1.2398	de-enriched	-1	0.646372
DTM	VANDAL1N1	31	0	1.0676	de-enriched	-1	0.335631
DTM	ATMUN1	68	1	2.34184	de-enriched	-1	0.312765
DTM	ATMUNX1	106	1	3.65051	de-enriched	-1	0.11225
DTM	VANDAL2	35	0	1.20536	de-enriched	-1	0.291295
DTM	ARNOLD3	25	0	0.860969	de-enriched	-1	0.414959
DTM	ARNOLD1	6	0	0.206633	de-enriched	-1	0.810223
DTM	ARNOLD2	32	0	1.10204	de-enriched	-1	0.323957
DTM	ARNOLDY1	129	0	4.4426	de-enriched	-1	0.00987748
DTM	VANDAL11	10	0	0.344388	de-enriched	-1	0.704005
DTM	VANDAL7	21	0	0.723214	de-enriched	-1	0.477897
DTM	VANDAL13	19	0	0.654337	de-enriched	-1	0.512824
DTM	VANDAL9	22	0	0.757653	de-enriched	-1	0.461328
DTM	VANDAL10	6	0	0.206633	de-enriched	-1	0.810223
DTM	VANDAL16	12	0	0.413265	de-enriched	-1	0.656192
DTM	VANDAL12	31	0	1.0676	de-enriched	-1	0.335631
DTM	ARNOLD4	11	0	0.378827	de-enriched	-1	0.679682
DTM	VANDAL15	3	0	0.103316	de-enriched	-1	0.90017
DTM	ATMU4	9	0	0.309949	de-enriched	-1	0.729189
DTM	ATMU11	11	0	0.378827	de-enriched	-1	0.679682
DTM	VANDAL2N1	27	0	0.929847	de-enriched	-1	0.386644
DTM	ATMU7	19	0	0.654337	de-enriched	-1	0.512824
DTM	ATDNA2T9A	33	0	1.13648	de-enriched	-1	0.312685
DTM	ATDNAI27T9A	47	1	1.61862	de-enriched	-1	0.514017
DTM	AT9MU1	9	0	0.309949	de-enriched	-1	0.729189
DTM	ATDNAI27T9B	20	0	0.688776	de-enriched	-1	0.495055
DTM	ATREP17	22	0	0.757653	de-enriched	-1	0.461328
DTM	ATDNA2T9B	17	0	0.585459	de-enriched	-1	0.550279
DTM	ATDNA2T9C	167	5	5.75128	de-enriched	-1	0.48088
DTM	VANDALNX1	6	0	0.206633	de-enriched	-1	0.810223
DTM	VANDALNX2	21	0	0.723214	de-enriched	-1	0.477897
DTM	ATREP16	34	0	1.17092	de-enriched	-1	0.301802
DTM	BOMZH2	24	0	0.826531	de-enriched	-1	0.429878
DTM	ATN9_1	43	0	1.48087	de-enriched	-1	0.219296
DTM	ATMUN2	4	0	0.137755	de-enriched	-1	0.86914
DTM	AT9NMU1	16	0	0.55102	de-enriched	-1	0.57001
DTM	ATMU3N1	12	0	0.413265	de-enriched	-1	0.656192
		3136	108
		Total number of TEs	Total number of TEs involved in RI
						Statistically over-enriched
						Statistically under-enriched

### Sheet: c) IR-DTH
TE Superfamily	Family	Number of TEs belonging to this familly	Number TEs involved in IR events	Expected number of TEs involved in IR events	Direction	Fold change	Hypergeometric test p-value
DTH	ATIS112A	114	8	4.89844	enriched	1.63317	0.0532917
DTH	SIMPLEGUY1	87	1	3.73828	de-enriched	-1	0.0649575
DTH	HARBINGER	55	2	2.36328	de-enriched	-1	0.567238
		256	11
		Total number of TEs	Total number of TEs involved in RI
						Statistically over-enriched
						Statistically under-enriched

### Sheet: d) IR-DTC
TE Superfamily	Family	Number of TEs belonging to this familly	Number TEs involved in IR events	Expected number of TEs involved in IR events	Direction	Fold change	Hypergeometric test p-value
DTC	ATENSPM1 + ATENSPM1A	70	9	3.32746	enriched	2.70476	0.00296141
DTC	ATENSPM7	40	0	1.90141	de-enriched	-1	0.132647
DTC	ATENSPM11	36	0	1.71127	de-enriched	-1	0.163472
DTC	ATENSPM9	62	1	2.94718	de-enriched	-1	0.183085
DTC	ATENSPM6	91	6	4.3257	enriched	1.38706	0.253214
DTC	ATENSPM5	69	4	3.27993	enriched	1.21954	0.419972
DTC	ATENSPM10	38	1	1.80634	de-enriched	-1	0.447115
DTC	ATENSPM3	56	2	2.66197	de-enriched	-1	0.490894
DTC	ATENSPM2	72	3	3.42254	de-enriched	-1	0.545612
DTC	ATENSPM4	29	1	1.37852	de-enriched	-1	0.593009
DTC	ATENSPM8	5	0	0.237676	de-enriched	-1	0.783179
		568	27
		Total number of TEs	Total number of TEs involved in IR
						Statistically over-enriched
						Statistically under-enriched

### Sheet: e) DTM Vandal17
TE id	Manual curation	Strand	Sequence of splicing donor (5'ss)				Sequence of splicing acceptor (3'ss)
AT5TE68230	ok	+	GGTAGTGG				GGAGGTGG
AT1TE23520	ok	+	CGGAGTAA				GAAGCGTA
AT1TE68390	ok	+					TAAGGAGA	AGAGGTTG
AT2TE57075	ok	+	GAATGTAG
AT3TE02100	ok	+	GCAGGTGG				GCAGGTGG
AT3TE44915	ok	+	GAAGGTAA				GAAGGTAA
AT1TE92820	ok	-	GGAGGTTT
AT2TE41390	ok	-	TGAGGTTG	TGAGGTTG	TGAGGTTG	GGAGGTGA	TGAGGTTG	TGAGGTTG	TGAGGTTG	GGAGAGTG
AT1TE17050	ok	-	GAAGGTGA				AGAAGGAG	GGAGGCTG	GAAGGACA
AT4TE83085	ok	-	GCCTGTGA				AGAGTTGC
AT5TE11225	ok	-	AGAGGCAG				AGAGAGAG
AT3TE09350	ok	-	AGAGGTGA	AGAGGTGA	GGAGGCAG		AGAGGTGA	AGAGGTGA	AGAGGTGA	AGAGGCAG
AT3TE30150	ok	-	GATGGTAG				ATAGGGAG
AT3TE36455	ok	-	CTGAGTTT
AT5TE78770	ok	-					GCACATGC
AT5TE83180	ok	-	GAAGGTCA				GAAGGTCA	GAAGAAGA	GAAGAAGA
AT5TE90145	ok	-					GAAGGTTC
AT3TE22200	false positive
AT5TE75800	false positive
AT3TE40935	false positive

### Sheet: f) DTH ATIS112A
TE id	Manual curation	strand	Sequence of splicing donor (5'ss)				Sequence of splicing acceptor (3'ss)
AT1TE06650	ok	+	TCCGGCAA	TCTGGTTC	CTTGGTCA	TCAGGTTA	TCAGTTTC	TCAGGAAA	GTAGAACA
AT1TE54100	ok	+					GTAGTCAA	CAAGATGA	CAAGAAGC	GAAGCTTG
AT3TE27170	ok	-					GCAGGGAC
AT5TE81510	ok	-	CATGGTTC				GTAGATAG	ATAGAGGA
AT5TE75530	ok	+	CATGGTTC				TCAGGTAT	GTAGATAG	ATAGAGGA
AT1TE42705	false positive
AT3TE71210	false positive
AT5TE43580	false positive

### Sheet: g) DTC ATENSPM1-1A
TE id	Manual curation	Strand	Sequence of splicing donor (5'ss)				Sequence of splicing acceptor (3'ss)
AT1TE88825	ok	+	TGAGGTTA				GGAGGAAA	GAAGAGAC	GAAGATGG
AT2TE26110	ok	+	ACCAGTCT	CCAGCTAC	CCAGGTTA		CCAGTCGC	CCAGCAAC
AT1TE67380	ok	-	ACTGGTCT
AT4TE22125	ok	+	CCACGTCT	TCAGGTAT
AT5TE78215	ok	+	CTAGGTTA
AT3TE78350	false positive
AT5TE41600	false positive
AT1TE64505	false positive
AT1TE90130	false positive
